# Genomic analyses of the *Linum* distyly supergene reveal convergent evolution at the molecular level

**DOI:** 10.1101/2022.05.27.493681

**Authors:** Juanita Gutiérrez-Valencia, Marco Fracassetti, Emma L. Berdan, Ignas Bunikis, Lucile Soler, Jacques Dainat, Verena E. Kutschera, Aleksandra Losvik, Aurélie Désamoré, P. William Hughes, Alireza Foroozani, Benjamin Laenen, Edouard Pesquet, Mohamed Abdelaziz, Olga Vinnere Pettersson, Björn Nystedt, Adrian Brennan, Juan Arroyo, Tanja Slotte

## Abstract

Supergenes govern balanced polymorphisms in a wide range of systems. The reciprocal placement of stigmas and anthers in pin and thrum floral morphs of distylous species constitutes an iconic example of a balanced polymorphism governed by a supergene, the distyly *S-*locus. Recent studies have shown that the *Primula* and *Turnera* distyly supergenes are both hemizygous in thrums, but it remains unknown if hemizygosity is pervasive among distyly *S*-loci. Here we have characterized the genetic architecture and evolution of the distyly supergene in *Linum* by generating a chromosome-level genome assembly of *Linum tenue*, followed by the identification of the *S*-locus using population genomic data. We show that hemizygosity and thrum-specific expression of *S*-linked genes, including a pistil-expressed candidate gene for style length, are major features of the *Linum S*-locus. Structural variation is likely instrumental for recombination suppression, and although the non-recombining dominant haplotype has accumulated transposable elements, *S-*linked genes are not under relaxed purifying selection. Our findings reveal remarkable convergence in the genetic architecture and evolution of independently derived distyly supergenes. The chromosome-level genome assembly and detailed characterization of the distyly *S*-locus in *L. tenue* will facilitate elucidation of molecular mechanisms underlying the different forms of flowers described by Darwin.
