## Supplementary Tables for "Genomic analyses of the *Linum* distyly supergene reveal convergent evolution at the molecular level"

### Sheet: Table_S1
Assembly step	Primary assembly (bp)	No. sequences	N50 (bp)	BUSCO 4.0.2 eudicots_odb10 (primary)	secondary assembly (Unzip)	No. sequences
FALCON	883740532	1271	1422941	C:93.0 [S:36.8%,D:56.2%] F:1.2%,M:5.8%,n:2326	90067249	597
FALCON polished	885737813	1271	1427189	NA	90252692	597
FALCON Unzip	878290733	1239	1425148	C:93.1%[S:36.9%,D:56.2%] F:1.2%,M:5.7%,n:2326	187895990	2752
FALCON Unzip polished	879494072	1222	1428981	C:95.1%[S:23.9%,D:71.2%] F:0.6%,M:4.3%,n:2326	161125037	1540
FALCON Unzip polished post PurgeHaplotigs	615743546	553	1823300	C:95.1%[S:54.6%,D:40.5%] F:0.6%,M:4.3%,n:2326	420594391	2128
FALCON Phase round 1	679010065	553	2045116	C:94.8%[S:51.6%,D:43.2%] F:0.7%,M:4.5%,n:2326	280054206	1771
Scaffolding with ALLHiC	679064365	10	61737667	C:94.4%[S:71.8%,D:22.6%] F:0.8%,M:4.8%,n:2326	NA	NA
FALCON Phase round 2	703831469	10	64230624	C:94.4%[S:71.7%,D:22.7%] F:1.0%,M:4.6%,n:2326	252736878	1746
FALCON Phase round 2 - pilon round 1	703540321	10	64209110	C:94.3%[S:71.5%,D:22.8%] F:1.0%,M:4.7%,n:2326	252481334	1746
FALCON Phase round 2 - pilon round 2	703507055	10	64203942	C:94.3%[S:71.4%,D:22.9%] F:1.0%,M:4.7%,n:2326	252434555	1746
Anchored with LepMap3	702082174	10	69330625	C:94.2%[S:62.9%,D:31.3%] F:0.9%,M:4.9%,n:2326	NA	NA

### Sheet: Table_S2
	Augustus
Estimate	No.	Percentage
Complete BUSCOs (C)	2182	93.8
Complete and single-copy BUSCOs (S)	1042	44.8
Complete and duplicated BUSCOs (D)	1140	49
Fragmented BUSCOs (F)	31	1.3
Missing BUSCOs (M)	113	4.9
Total BUSCO groups searched	2326

### Sheet: Table_S3
population	chromosome	start	end	avg_pi_0fold	no_sites_0fold	count_diffs_0fold	count_comparisons_0fold	count_missing_0fold	avg_pi_4fold	no_sites_4fold	count_diffs_4fold	count_comparisons_4fold	count_missing_4fold	piN2piS	gene_ID	product	PANTHER_family	best match with NCBI BLASTn match	best match with NCBI BLASTp or UniProtKB	broad_classification
CL	LG10	38425565	38426339	0	7	0	1071	13806	0.529412	1	81	153	13914	0	liteg52183	hypothetical protein	PTHR34190:SF4:EXPRESSED PROTEIN	Uncharacterized protein LOC107429448 (Ziziphus jujuba)	uncharacterized protein LOC109363423 isoform X2 (Lupinus angustifolius)	unknown
CL	LG10	38426795	38428124	0.00759013	186	216	28458	10170	0	48	0	7344	12654	Inf	indelg1	hypothetical protein	Not identified	No match	No match	unknown
CL	LG10	38440709	38442996	0.0443778	157	1066	24021	38052	0.0408497	52	325	7956	39942	1.08637	indegl2	hypothetical protein	Not identified	No match	No match	unknown
CL	LG10	38489022	38491434	NA	NA	NA	NA	NA	NA	NA	NA	NA	NA	NA	indelg3	hypothetical protein	PTHR33116:SF33:REVERSE TRANSCRIPTASE DOMAIN-CONTAINING PROTEIN	No match	Reverse transcriptase domain-containing protein CRG98_013052 (Punica granatum)	TE_rich_function
CL	LG10	38522187	38525674	0.00067906	539	56	82467	53064	0	119	0	18207	60624	Inf	LtTSS1	hypothetical protein	PTHR33974:SF2:VASCULAR-RELATED UNKNOWN PROTEIN 1	No match	Thrum style-specific protein 1 (Linum grandiflorum)	known_function
CL	LG10	38547729	38550476	NA	NA	NA	NA	NA	NA	NA	NA	NA	NA	NA	indelg5	hypothetical protein	Not identified	No match	LOC109235870 uncharacterized LOC109235870 (Nicotiana attenuata), Reverse transcriptase domain-containing protein (Punica granatum)	TE_rich_function		unknown	6
CL	LG10	38558820	38563864	NA	NA	NA	NA	NA	NA	NA	NA	NA	NA	NA	indelg6	hypothetical protein	PTHR33067:SF13:GAG PROTEIN, PUTATIVE-RELATED	hypothetical protein E3N88_23919 (Mikania micrantha)	Retrotrans_gag domain-containing protein (Mikania micrantha), hypothetical protein E3N88_23919 (Mikania micrantha)	TE_rich_function		TE_rich_function	4
CL	LG10	38584509	38597975	NA	NA	NA	NA	NA	NA	NA	NA	NA	NA	NA	indelg7	Retrovirus-related Pol polyprotein from transposon 17.6	PTHR24559: TRANSPOSON TY3-I GAG-POL POLYPROTEIN	Linum usitatissimum chromosome Lu14	Retrotrans_gag domain-containing protein (Mikania micrantha)	TE_rich_function		TE_function	2
CL	LG10	38597924	38598210	0.0113774	54	94	8262	4158	0.0190137	11	32	1683	4932	0.59838	liteg52184	hypothetical protein	Not identified	No match	No match	unknown		known_function	3
CL	LG10	38603626	38606015	NA	0	0	0	42786	NA	0	0	0	42786	NA	indelg8	hypothetical protein	PTHR33067:FAMILY NOT NAMED	No match	Retrotrans_gag domain-containing protein (Mikania micrantha), hypothetical protein E3N88_33297 (Mikania micrantha)	TE_function
CL	LG10	38619870	38624384	NA	0	NA	NA	NA	NA	0	NA	NA	NA	NA	indelg9	hypothetical protein	PTHR31099: OS06G0165300 PROTEIN	No match	Uncharacterized protein EJB05_13776 (Eragrostis curvula), uncharacterized protein LOC110811147 (Carica papaya)	TE_function
CL	LG10	38622376	38624340	NA	0	NA	NA	NA	NA	0	NA	NA	NA	NA	liteg52185	hypothetical protein	Not identified	No match	Uncharacterized protein TRITD_7Bv1G014350 (Triticum durum)	unknown
CL	LG10	38640301	38651388	0	75	0	11475	185670	0	21	0	3213	186642	NaN	LtWDR-44	WD repeat-containing protein 44	PTHR14221:SF36:SIMILARITY TO WD-CONTAINING PROTEIN	WD repeat-containing protein 44 (LOC105644243) (Jatropha curcas)	Uncharacterized WD40_repeat protein, WD repeat-containing protein 44 (Jatropha curcas)	known_function
CL	LG10	38653424	38653807	0.00300011	122	56	18666	4698	0	29	0	4437	6372	Inf	liteg52187	hypothetical protein	Not identified	No match	No match	unknown
CL	LG10	38683789	38688004	NA	0	0	0	50832	NA	0	0	0	50832	NA	liteg52188	hypothetical protein	PTHR34377:TETRATRICOPEPTIDE REPEAT (TPR)-LIKE SUPERFAMILY PROTEIN	No match	No match	known_function
SMT	LG10	38425565	38426339	0	7	0	2275	19942	0.470769	1	153	325	20098	0	liteg52183	hypothetical protein	PTHR34190:SF4:EXPRESSED PROTEIN	Uncharacterized protein LOC107429448 (Ziziphus jujuba)	uncharacterized protein LOC109363423 isoform X2 (Lupinus angustifolius)	unknown
SMT	LG10	38426795	38428124	0.00320926	186	194	60450	14690	0	48	0	7344	12654	Inf	indelg1	hypothetical protein	Not identified	No match	No match	unknown
SMT	LG10	38440709	38442996	0.0150514	157	768	51025	54964	0.0142012	52	240	16900	57694	1.05987	indegl2	hypothetical protein	Not identified	No match	No match	unknown
SMT	LG10	38489022	38491434	NA	NA	NA	NA	NA	NA	NA	NA	NA	NA	NA	indelg3	hypothetical protein	PTHR33116:SF33:REVERSE TRANSCRIPTASE DOMAIN-CONTAINING PROTEIN	No match	Reverse transcriptase domain-containing protein CRG98_013052 (Punica granatum)	TE_rich_function
SMT	LG10	38522187	38525674	0.000393892	539	69	175175	76648	0.00124111	119	48	38675	87568	0.31737	LtTSS1	hypothetical protein	PTHR33974:SF2:VASCULAR-RELATED UNKNOWN PROTEIN 1	No match	Thrum style-specific protein 1 (Linum grandiflorum)	known_function
SMT	LG10	38547729	38550476	NA	NA	NA	NA	NA	NA	NA	NA	NA	NA	NA	indelg5	hypothetical protein	Not identified	No match	LOC109235870 uncharacterized LOC109235870 (Nicotiana attenuata), Reverse transcriptase domain-containing protein (Punica granatum)	TE_rich_function
SMT	LG10	38558820	38563864	NA	NA	NA	NA	NA	NA	NA	NA	NA	NA	NA	indelg6	hypothetical protein	PTHR33067:SF13:GAG PROTEIN, PUTATIVE-RELATED	hypothetical protein E3N88_23919 (Mikania micrantha)	Retrotrans_gag domain-containing protein (Mikania micrantha), hypothetical protein E3N88_23919 (Mikania micrantha)	TE_rich_function
SMT	LG10	38584509	38597975	NA	NA	NA	NA	NA	NA	NA	NA	NA	NA	NA	indelg7	Retrovirus-related Pol polyprotein from transposon 17.6	PTHR24559: TRANSPOSON TY3-I GAG-POL POLYPROTEIN	Linum usitatissimum chromosome Lu14	Retrotrans_gag domain-containing protein (Mikania micrantha)	TE_rich_function
SMT	LG10	38597924	38598210	0.00558405	54	98	17550	6006	0.00699301	11	25	3575	7124	0.798519	liteg52184	hypothetical protein	Not identified	No match	No match	unknown
SMT	LG10	38603626	38606015	NA	0	0	0	61802	NA	0	0	0	61802	NA	indelg8	hypothetical protein	PTHR33067:FAMILY NOT NAMED	No match	Retrotrans_gag domain-containing protein (Mikania micrantha), hypothetical protein E3N88_33297 (Mikania micrantha)	TE_function
SMT	LG10	38619870	38624384	NA	0	NA	NA	NA	NA	0	NA	NA	NA	NA	indelg9	hypothetical protein	PTHR31099: OS06G0165300 PROTEIN	No match	Uncharacterized protein EJB05_13776 (Eragrostis curvula), uncharacterized protein LOC110811147 (Carica papaya)	TE_function
SMT	LG10	38622376	38624340	NA	0	NA	NA	NA	NA	0	NA	NA	NA	NA	liteg52185	hypothetical protein	Not identified	No match	Uncharacterized protein TRITD_7Bv1G014350 (Triticum durum)	unknown
SMT	LG10	38640301	38651388	0	75	0	24375	268190	0	21	0	6825	269594	NaN	LtWDR-44	WD repeat-containing protein 44	PTHR14221:SF36:SIMILARITY TO WD-CONTAINING PROTEIN	WD repeat-containing protein 44 (LOC105644243) (Jatropha curcas)	Uncharacterized WD40_repeat protein, WD repeat-containing protein 44 (Jatropha curcas)	known_function
SMT	LG10	38653424	38653807	0	122	0	39650	6786	0	29	0	9425	9204	NaN	liteg52187	hypothetical protein	Not identified	No match	No match	unknown
SMT	LG10	38683789	38688004	NA	0	0	0	73424	NA	0	0	0	73424	NA	liteg52188	hypothetical protein	PTHR34377:TETRATRICOPEPTIDE REPEAT (TPR)-LIKE SUPERFAMILY PROTEIN	No match	No match	known_function

### Sheet: Table_S4
gene_ID	pistil_thrum (%)	stamen_thrum (%)	petal_thrum (%)	family	GO_term_ID	GO_Biological_process
indelg1	0	100	66.6667	Not identified	NA	NA
indegl2	0	0	0	Not identified	NA	NA
indelg3	0	0	0	PTHR33116:SF33:REVERSE TRANSCRIPTASE DOMAIN-CONTAINING PROTEIN	GO:0010286; GO:0009408; GO:0010608; GO:0009409	heat acclimation; response to heat; posttranscriptional regulation of gene expression; response to cold
LtTSS1	100	0	0	PTHR33974:SF2:VASCULAR-RELATED UNKNOWN PROTEIN 1	GO:0009825; GO:0010089	multidimensional cell growth; xylem development
indelg5	0	0	0	Not identified	NA	NA
indelg6	0	0	0	PTHR33067:SF13:GAG PROTEIN, PUTATIVE-RELATED	Not identified	Not identified
indelg7	0	0	0	PTHR24559: TRANSPOSON TY3-I GAG-POL POLYPROTEIN	GO:0015074; GO:0006278; GO:0006310; GO:0006508; GO:0008152; GO:0032197; GO:0071897; GO:0090305; GO:0090501; GO:0090502	DNA integration; RNA-templated DNA biosynthetic process; DNA recombination; proteolysis; metabolic process; RNA-mediated transposition; DNA biosynthetic process; nucleic acid phosphodiester bond hydrolysis; RNA phosphodiester bond hydrolysis
indelg8	0	0	0	PTHR33067:FAMILY NOT NAMED	Not identified	Not identified
indelg9	0	0	0	PTHR31099: OS06G0165300 PROTEIN	GO:0007130	synaptonemal complex assembly
liteg52183	0	66.6667	100	PTHR34190:SF4:EXPRESSED PROTEIN	GO:0009555; GO:0006520; GO:0006970; GO:0009414; GO:0009611; GO:0009738; GO:0010243; GO:0010431; GO:0009888	pollen development; cellular amino acid metabolic process; response to water deprivation; abscisic acid-activated signaling pathway; response to organonitrogen compound; seed maturation; response to osmotic stress
liteg52184	66.6667	0	66.6667	Not identified	NA	NA
liteg52185	0	0	0	Not identified	NA	NA
LtWDR-44	100	0	0	PTHR14221:SF36:SIMILARITY TO WD-CONTAINING PROTEIN	GO:0048589; GO:0010015; GO:0009416; GO:0006914; GO:0006979; GO:0009606; GO:0009751; GO:0009755; GO:0010015; GO:0010200; GO:0014070; GO:0030154; GO:0031347; GO:0042440; GO:0042742; GO:0044283; GO:0048367; GO:0050793; GO:0050832; GO:0050832; GO:0090558; GO:0098542; GO:1901701	developmental growth; root morphogenesis; response to light stimulus; autophagy; response to oxidative stress; tropism; response to salicylic acid; hormone-mediated signaling pathway; tissue development; response to chitin; response to organic cyclic compound; cell differentiation; regulation of defense response; pigment metabolic; small molecule biosynthetic process process; shoot system develop…
liteg52187	0	0	0	Not identified	NA	NA
liteg52188	100	100	100	PTHR34377:TETRATRICOPEPTIDE REPEAT (TPR)-LIKE SUPERFAMILY PROTEIN	GO:0008150	biological process is unknown

### Sheet: Table_S5
gene_ID	pistil_thrum_median_TPM	stamen_thrum_median_TPM	petal_thrum_median_TPM	family	GO_term_ID	GO_Biological_process
indelg1	0	6.57234	0.486009	Not identified	NA	NA
indegl2	0	0	0	Not identified	NA	NA
indelg3	0	0	0	PTHR33116:SF33:REVERSE TRANSCRIPTASE DOMAIN-CONTAINING PROTEIN	GO:0010286; GO:0009408; GO:0010608; GO:0009409	heat acclimation; response to heat; posttranscriptional regulation of gene expression; response to cold
LtTSS1	6.72331	0.168371	0	PTHR33974:SF2:VASCULAR-RELATED UNKNOWN PROTEIN 1	GO:0009825; GO:0010089	multidimensional cell growth; xylem development
indelg5	0	0	0	Not identified	NA	NA
indelg6	0	0	0	PTHR33067:SF13:GAG PROTEIN, PUTATIVE-RELATED	Not identified	Not identified
indelg7	0	0	0	PTHR24559: TRANSPOSON TY3-I GAG-POL POLYPROTEIN	GO:0015074; GO:0006278; GO:0006310; GO:0006508; GO:0008152; GO:0032197; GO:0071897; GO:0090305; GO:0090501; GO:0090502	DNA integration; RNA-templated DNA biosynthetic process; DNA recombination; proteolysis; metabolic process; RNA-mediated transposition; DNA biosynthetic process; nucleic acid phosphodiester bond hydrolysis; RNA phosphodiester bond hydrolysis
indelg8	0	0	0	PTHR33067:FAMILY NOT NAMED	Not identified	Not identified
indelg9	0	0	0	PTHR31099: OS06G0165300 PROTEIN	GO:0007130	synaptonemal complex assembly
liteg52183	0.201062	1.56209	12.7671	PTHR34190:SF4:EXPRESSED PROTEIN	GO:0009555; GO:0006520; GO:0006970; GO:0009414; GO:0009611; GO:0009738; GO:0010243; GO:0010431; GO:0009888	pollen development; cellular amino acid metabolic process; response to water deprivation; abscisic acid-activated signaling pathway; response to organonitrogen compound; seed maturation; response to osmotic stress
liteg52184	1.50098	0	2.21402	Not identified	NA	NA
liteg52185	0	0	0	Not identified	NA	NA
LtWDR-44	3.71586	0.125009	0	PTHR14221:SF36:SIMILARITY TO WD-CONTAINING PROTEIN	GO:0048589; GO:0010015; GO:0009416; GO:0006914; GO:0006979; GO:0009606; GO:0009751; GO:0009755; GO:0010015; GO:0010200; GO:0014070; GO:0030154; GO:0031347; GO:0042440; GO:0042742; GO:0044283; GO:0048367; GO:0050793; GO:0050832; GO:0050832; GO:0090558; GO:0098542; GO:1901701	developmental growth; root morphogenesis; response to light stimulus; autophagy; response to oxidative stress; tropism; response to salicylic acid; hormone-mediated signaling pathway; tissue development; response to chitin; response to organic cyclic compound; cell differentiation; regulation of defense response; pigment metabolic; small molecule biosynthetic process process; shoot system develop…
liteg52187	0	0	0	Not identified	NA	NA
liteg52188	12.9097	7.32829	16.2813	PTHR34377:TETRATRICOPEPTIDE REPEAT (TPR)-LIKE SUPERFAMILY PROTEIN	GO:0008150	biological process is unknown

### Sheet: Table_S6
tissue	gene ontology	GO.ID	Term	Annotated	Significant	Expected	classic	parentchild	weight
pistil	biological_process	GO:0009606	tropism	27	2	0.09	0.0038	0.329	0.0038
pistil	biological_process	GO:0042744	hydrogen peroxide catabolic process	39	2	0.13	0.0078	0.106	0.0078
pistil	biological_process	GO:0030259	lipid glycosylation	5	1	0.02	0.0169	0.03	0.0169
pistil	biological_process	GO:0060918	auxin transport	5	1	0.02	0.0169	1	0.0169
pistil	biological_process	GO:0006559	L-phenylalanine catabolic process	6	1	0.02	0.0203	0.14	0.0203
pistil	biological_process	GO:0040007	growth	7	1	0.02	0.0236	0.024	0.0236
pistil	biological_process	GO:0071555	cell wall organization	91	3	0.31	0.0036	0.37	0.0276
pistil	biological_process	GO:0019310	inositol catabolic process	9	1	0.03	0.0303	0.6	0.0303
pistil	biological_process	GO:0009637	response to blue light	10	1	0.03	0.0336	0.185	0.0336
pistil	biological_process	GO:0006979	response to oxidative stress	88	2	0.3	0.0361	0.099	0.0361
pistil	biological_process	GO:0050832	defense response to fungus	12	1	0.04	0.0402	0.462	0.0402
pistil	biological_process	GO:0010087	phloem or xylem histogenesis	13	1	0.04	0.0435	0.565	0.0435
pistil	biological_process	GO:0010215	cellulose microfibril organization	13	1	0.04	0.0435	1	0.0435
pistil	biological_process	GO:0051049	regulation of transport	13	1	0.04	0.0435	0.049	0.0435
pistil	biological_process	GO:0006081	cellular aldehyde metabolic process	15	1	0.05	0.05	0.035	0.05
stamen	biological_process	GO:0042545	cell wall modification	59	7	0.44	2.6e-07	0.042	2.6e-07
stamen	biological_process	GO:0007018	microtubule-based movement	89	6	0.67	5.3e-05	0.092	5.3e-05
stamen	biological_process	GO:0006468	protein phosphorylation	1153	20	8.67	0.00025	2.9e-05	0.00025
stamen	biological_process	GO:0006284	base-excision repair	22	2	0.17	0.0117	0.013	0.0117
stamen	biological_process	GO:0042744	hydrogen peroxide catabolic process	29	2	0.22	0.01988	0.017	0.01988
stamen	biological_process	GO:0030259	lipid glycosylation	5	1	0.04	0.03705	0.031	0.03705
stamen	biological_process	GO:0050482	arachidonic acid secretion	5	1	0.04	0.03705	1	0.03705
stamen	biological_process	GO:0006887	exocytosis	61	3	0.46	0.01077	0.017	0.04577
petal	biological_process	GO:0006869	lipid transport	60	2	0.16	0.011	0.0146	0.011
petal	biological_process	GO:0006879	cellular iron ion homeostasis	5	1	0.01	0.013	0.3846	0.013
petal	biological_process	GO:0030259	lipid glycosylation	5	1	0.01	0.013	0.0321	0.013
petal	biological_process	GO:0048869	cellular developmental process	5	1	0.01	0.013	0.0079	0.013
petal	biological_process	GO:0006826	iron ion transport	9	1	0.02	0.023	0.4737	0.023
petal	biological_process	GO:0019953	sexual reproduction	11	1	0.03	0.028	0.1375	0.028
petal	biological_process	GO:1903046	meiotic cell cycle process	11	1	0.03	0.028	0.0683	0.028
bud	biological_process	GO:0042545	cell wall modification	79	3	0.23	0.0016	0.249	0.0016
bud	biological_process	GO:0040007	growth	7	1	0.02	0.0203	0.02	0.0203
bud	biological_process	GO:0006633	fatty acid biosynthetic process	99	2	0.29	0.0338	0.059	0.0338
bud	biological_process	GO:0016554	cytidine to uridine editing	12	1	0.04	0.0345	0.8	0.0345
bud	biological_process	GO:0006952	defense response	106	2	0.31	0.0382	0.17	0.0382
bud	biological_process	GO:0007166	cell surface receptor signaling pathway	14	1	0.04	0.0402	0.056	0.0402
leaf	biological_process	GO:0018342	protein prenylation	20	1	0.03	0.033	0.03	0.033
leaf	biological_process	GO:0006415	translational termination	21	1	0.03	0.034	0.027	0.034
leaf	biological_process	GO:0006302	double-strand break repair	26	1	0.04	0.042	0.22	0.042
pistil	molecular_function	GO:0020037	heme binding	367	7	1.24	0.00023	1	0.00023
pistil	molecular_function	GO:0005506	iron ion binding	345	6	1.17	0.00107	0.02745	0.00107
pistil	molecular_function	GO:0004857	enzyme inhibitor activity	79	3	0.27	0.00242	0.0361	0.00242
pistil	molecular_function	GO:0016747	acyltransferase activity, transferring groups other than amino-acyl groups	299	5	1.01	0.00336	0.40986	0.00336
pistil	molecular_function	GO:0016682	oxidoreductase activity, acting on diphenols and related substances as donors, oxygen as acceptor	28	2	0.09	0.00402	0.6738	0.00402
pistil	molecular_function	GO:0016705	oxidoreductase activity, acting on paired donors, with incorporation or reduction of molecular oxygen	335	5	1.13	0.00543	0.23701	0.00543
pistil	molecular_function	GO:0004185	serine-type carboxypeptidase activity	55	2	0.19	0.0149	0.65189	0.0149
pistil	molecular_function	GO:0003849	3-deoxy-7-phosphoheptulonate synthase activity	8	1	0.03	0.02676	0.09091	0.02676
pistil	molecular_function	GO:0016841	ammonia-lyase activity	8	1	0.03	0.02676	0.28571	0.02676
pistil	molecular_function	GO:0016701	oxidoreductase activity, acting on single donors with incorporation of molecular oxygen	78	2	0.26	0.02867	0.18451	0.02867
pistil	molecular_function	GO:0008061	chitin binding	9	1	0.03	0.03005	0.0119	0.03005
pistil	molecular_function	GO:0004601	peroxidase activity	83	2	0.28	0.03214	0.56764	0.03214
pistil	molecular_function	GO:0005452	inorganic anion exchanger activity	10	1	0.03	0.03333	0.07616	0.03333
pistil	molecular_function	GO:0051082	unfolded protein binding	98	2	0.33	0.04348	0.01901	0.04348
stamen	molecular_function	GO:0030599	pectinesterase activity	59	7	0.44	2.8e-07	0.06052	2.8e-07
stamen	molecular_function	GO:0004857	enzyme inhibitor activity	77	6	0.58	2.5e-05	0.00409	2.5e-05
stamen	molecular_function	GO:0003777	microtubule motor activity	89	6	0.67	5.6e-05	0.00018	5.6e-05
stamen	molecular_function	GO:0016773	phosphotransferase activity, alcohol group as acceptor	1326	23	9.98	0.00012	0.00747	0.00028
stamen	molecular_function	GO:0008017	microtubule binding	133	6	1	0.00051	0.54252	0.00051
stamen	molecular_function	GO:0030570	pectate lyase activity	8	2	0.06	0.00153	1	0.00153
stamen	molecular_function	GO:0005524	ATP binding	2249	29	16.93	0.0022	0.12821	0.0022
stamen	molecular_function	GO:0004650	polygalacturonase activity	44	3	0.33	0.0044	0.06069	0.0044
stamen	molecular_function	GO:0005509	calcium ion binding	276	7	2.08	0.00488	0.00167	0.00488
stamen	molecular_function	GO:0004190	aspartic-type endopeptidase activity	92	4	0.69	0.00513	0.01975	0.00513
stamen	molecular_function	GO:0019104	DNA N-glycosylase activity	15	2	0.11	0.00553	0.01144	0.00553
stamen	molecular_function	GO:0003993	acid phosphatase activity	29	2	0.22	0.01998	0.01369	0.01998
stamen	molecular_function	GO:0008092	cytoskeletal protein binding	224	9	1.69	4.9e-05	3.2e-07	0.03564
stamen	molecular_function	GO:0004623	phospholipase A2 activity	5	1	0.04	0.03708	0.30551	0.03708
stamen	molecular_function	GO:0004435	phosphatidylinositol phospholipase C activity	6	1	0.05	0.04433	1	0.04433
petal	molecular_function	GO:0005506	iron ion binding	258	6	0.64	3.8e-05	0.0028	3.8e-05
petal	molecular_function	GO:0016705	oxidoreductase activity, acting on paired donors, with incorporation or reduction of molecular oxygen	243	5	0.61	0.00032	0.0084	0.00032
petal	molecular_function	GO:0020037	heme binding	257	5	0.64	0.00041	1	0.00041
petal	molecular_function	GO:0004097	catechol oxidase activity	5	1	0.01	0.0124	0.061	0.0124
petal	molecular_function	GO:0019203	carbohydrate phosphatase activity	5	1	0.01	0.0124	0.022	0.0124
petal	molecular_function	GO:0008121	ubiquinol-cytochrome-c reductase activity	6	1	0.01	0.01487	0.0539	0.01487
petal	molecular_function	GO:0008970	phospholipase A1 activity	7	1	0.02	0.01732	0.0619	0.01732
petal	molecular_function	GO:0005452	inorganic anion exchanger activity	10	1	0.02	0.02466	0.1223	0.02466
petal	molecular_function	GO:0045735	nutrient reservoir activity	20	1	0.05	0.04872	0.0487	0.04872
bud	molecular_function	GO:0004857	enzyme inhibitor activity	116	5	0.33	2.1e-05	0.0046	2.1e-05
bud	molecular_function	GO:0030570	pectate lyase activity	8	2	0.02	0.00023	1	0.00023
bud	molecular_function	GO:0030599	pectinesterase activity	79	3	0.23	0.00155	0.1657	0.00155
bud	molecular_function	GO:0016661	oxidoreductase activity, acting on other nitrogenous compounds as donors	5	1	0.01	0.01435	0.0138	0.01435
bud	molecular_function	GO:0030151	molybdenum ion binding	6	1	0.02	0.0172	0.0077	0.0172
bud	molecular_function	GO:0004553	hydrolase activity, hydrolyzing O-glycosyl compounds	522	5	1.51	0.01724	0.7764	0.01724
bud	molecular_function	GO:0004722	protein serine/threonine phosphatase activity	111	2	0.32	0.04092	0.4458	0.04092
bud	molecular_function	GO:0003747	translation release factor activity	15	1	0.04	0.04244	1	0.04244
leaf	molecular_function	GO:0004575	sucrose alpha-glucosidase activity	6	1	0.01	0.011	1	0.011
leaf	molecular_function	GO:0003747	translation release factor activity	15	1	0.03	0.027	1	0.027
leaf	molecular_function	GO:0008318	protein prenyltransferase activity	16	1	0.03	0.029	0.037	0.029
leaf	molecular_function	GO:0004252	serine-type endopeptidase activity	153	2	0.28	0.032	0.097	0.032
leaf	molecular_function	GO:0009055	electron transfer activity	173	2	0.32	0.04	0.028	0.04
pistil	cellular_component	GO:0005576	extracellular region	110	4	0.37	0.00041	0.00049	0.00041
pistil	cellular_component	GO:0031225	anchored component of membrane	14	1	0.05	0.04632	0.06528	0.04632
stamen	cellular_component	GO:0000145	exocyst	52	2	0.21	0.019	0.409	0.019
petal	cellular_component	GO:0042651	thylakoid membrane	23	1	0.03	0.031	0.742	0.031
bud	cellular_component	GO:0012511	monolayer-surrounded lipid storage body	8	1	0.02	0.015	0.296	0.015
bud	cellular_component	GO:0030015	CCR4-NOT core complex	10	1	0.02	0.019	0.013	0.019
bud	cellular_component	GO:0005615	extracellular space	17	1	0.03	0.032	0.03	0.032
leaf	cellular_component	GO:0000145	exocyst	51	1	0.05	0.049	0.638	0.049

### Sheet: Table_S7
population_id	sampling_location	ind_id	morph	tissue	purpose	Illumina_data	PacBio_data	10X_data	Hi-C_data	RNASeq_data
SMT	37°55'55.1"N, 4°52'59.9"W	SMT-34-3	thrum	leaf	genome assembly	yes	yes	yes
F1	does not apply	F1.11	pin	leaf	genetic map	yes
F1	does not apply	F1.5	thrum	leaf	genetic map	yes
SMT	37°55'55.1"N, 4°52'59.9"W	SMT-24-4	thrum	leaf	genome scaffolding				yes
SMT	37°55'55.1"N, 4°52'59.9"W	SMT-3-1	thrum	leaf	genome annotation					yes
SMT	37°55'55.1"N, 4°52'59.9"W	SMT-3-1	thrum	stem	genome annotation					yes
SMT	37°55'55.1"N, 4°52'59.9"W	SMT-3-1	thrum	floral bud	genome annotation					yes
SMT	37°55'55.1"N, 4°52'59.9"W	SMT-38-2	thrum	flower	genome annotation					yes
ANT	36°59'12.9"N, 4°31'37.5"W	ANT-13-1	thrum	leaf	differential expression studies					yes
SMT	37°55'55.1"N, 4°52'59.9"W	SMT-5-1	thrum	leaf	differential expression studies					yes
SMT	37°55'55.1"N, 4°52'59.9"W	SMT-16-1	thrum	leaf	differential expression studies					yes
SMT	37°55'55.1"N, 4°52'59.9"W	SMT-19-1	thrum	leaf	differential expression studies					yes
SMT	37°55'55.1"N, 4°52'59.9"W	SMT-48-1	thrum	leaf	differential expression studies					yes
CL	37°33'50.5"N, 3°53'22.9"W	CL-105-1	thrum	leaf	differential expression studies					yes
SMT	37°55'55.1"N, 4°52'59.9"W	SMT-9-1	pin	leaf	differential expression studies					yes
SMT	37°55'55.1"N, 4°52'59.9"W	SMT-13-1	pin	leaf	differential expression studies					yes
SMT	37°55'55.1"N, 4°52'59.9"W	SMT-15-1	pin	leaf	differential expression studies					yes
SMT	37°55'55.1"N, 4°52'59.9"W	SMT-46-1	pin	leaf	differential expression studies					yes
SMT	37°55'55.1"N, 4°52'59.9"W	SMT-5-1	thrum	floral bud	differential expression studies					yes
SMT	37°55'55.1"N, 4°52'59.9"W	SMT-16-1	thrum	floral bud	differential expression studies					yes
SMT	37°55'55.1"N, 4°52'59.9"W	SMT-19-1	thrum	floral bud	differential expression studies					yes
SMT	37°55'55.1"N, 4°52'59.9"W	SMT-48-1	thrum	floral bud	differential expression studies					yes
CL	37°55'55.1"N, 4°52'59.9"W	CL-105-1	thrum	floral bud	differential expression studies					yes
SMT	37°55'55.1"N, 4°52'59.9"W	SMT-9-1	pin	floral bud	differential expression studies					yes
SMT	37°55'55.1"N, 4°52'59.9"W	SMT-13-1	pin	floral bud	differential expression studies					yes
SMT	37°55'55.1"N, 4°52'59.9"W	SMT-15-1	pin	floral bud	differential expression studies					yes
SMT	37°55'55.1"N, 4°52'59.9"W	SMT-46-1	pin	floral bud	differential expression studies					yes
ANT	37°33'50.5"N, 3°53'22.9"W	ANT-13-1	thrum	floral bud	differential expression studies					yes
TORR	37°46'05.5"N, 3°30'29.3"W	TORR-2	pin	petal	differential expression studies					yes
TORR	37°46'05.5"N, 3°30'29.3"W	TORR-2	pin	pistil	differential expression studies					yes
TORR	37°46'05.5"N, 3°30'29.3"W	TORR-2	pin	stamen	differential expression studies					yes
VENT	37°19'10.9"N, 4°05'15.6"W	VENT-5	pin	petal	differential expression studies					yes
VENT	37°19'10.9"N, 4°05'15.6"W	VENT-5	pin	pistil	differential expression studies					yes
VENT	37°19'10.9"N, 4°05'15.6"W	VENT-5	pin	stamen	differential expression studies					yes
VENT	37°46'05.5"N, 3°30'29.3"W	VENT-8	pin	petal	differential expression studies					yes
VENT	37°46'05.5"N, 3°30'29.3"W	VENT-8	pin	pistil	differential expression studies					yes
VENT	37°46'05.5"N, 3°30'29.3"W	VENT-8	pin	stamen	differential expression studies					yes
MON	37°08'11.1"N, 3°30'38.4"W	MON-7	thrum	petal	differential expression studies					yes
MON	37°08'11.1"N, 3°30'38.4"W	MON-7	thrum	pistil	differential expression studies					yes
MON	37°08'11.1"N, 3°30'38.4"W	MON-7	thrum	stamen	differential expression studies					yes
SMT	37°55'55.1"N, 4°52'59.9"W	SMT-2	thrum	petal	differential expression studies					yes
SMT	37°55'55.1"N, 4°52'59.9"W	SMT-2	thrum	pistil	differential expression studies					yes
SMT	37°55'55.1"N, 4°52'59.9"W	SMT-2	thrum	stamen	differential expression studies					yes
SMT	37°55'55.1"N, 4°52'59.9"W	SMT-6	thrum	petal	differential expression studies					yes
SMT	37°55'55.1"N, 4°52'59.9"W	SMT-6	thrum	pistil	differential expression studies					yes
SMT	37°55'55.1"N, 4°52'59.9"W	SMT-6	thrum	stamen	differential expression studies					yes
SMT	37°55'55.1"N, 4°52'59.9"W	SMT-50-1	thrum	leaves	supernova assembly			yes
SMT	37°55'55.1"N, 4°52'59.9"W	SMT-21-2	thrum	leaves	supernova assembly			yes
SMT	37°55'55.1"N, 4°52'59.9"W	STM-30-1	thrum	leaves	supernova assembly			yes
SMT	37°55'55.1"N, 4°52'59.9"W	STM-18-3	thrum	leaves	supernova assembly			yes
SMT	37°55'55.1"N, 4°52'59.9"W	CL-34-1	pin	leaves	supernova assembly			yes
SMT	37°55'55.1"N, 4°52'59.9"W	CL-8-1	pin	leaves	supernova assembly			yes
SMT	37°55'55.1"N, 4°52'59.9"W	STM-27-3	pin	leaves	supernova assembly			yes
SMT	37°55'55.1"N, 4°52'59.9"W	STM-29-3	pin	leaves	supernova assembly			yes
SMT	37°55'55.1"N, 4°52'59.9"W	STM-9-2	pin	leaves	supernova assembly			yes
SMT	37°55'55.1"N, 4°52'59.9"W	SMT-50-1	thrum	leaves	population genomics analyses	yes
SMT	37°55'55.1"N, 4°52'59.9"W	SMT-8-2	pin	leaves	population genomics analyses	yes
SMT	37°55'55.1"N, 4°52'59.9"W	SMT-12-1	pin	leaves	population genomics analyses	yes
SMT	37°55'55.1"N, 4°52'59.9"W	SMT-16-1	thrum	leaves	population genomics analyses	yes
SMT	37°55'55.1"N, 4°52'59.9"W	SMT-7-1	pin	leaves	population genomics analyses	yes
SMT	37°55'55.1"N, 4°52'59.9"W	SMT-9-1	pin	leaves	population genomics analyses	yes
SMT	37°55'55.1"N, 4°52'59.9"W	SMT-18-3	thrum	leaves	population genomics analyses	yes
SMT	37°55'55.1"N, 4°52'59.9"W	SMT-10-1	thrum	leaves	population genomics analyses	yes
SMT	37°55'55.1"N, 4°52'59.9"W	SMT-13-2	pin	leaves	population genomics analyses	yes
SMT	37°55'55.1"N, 4°52'59.9"W	SMT-15-1	pin	leaves	population genomics analyses	yes
SMT	37°55'55.1"N, 4°52'59.9"W	SMT-18-4	pin	leaves	population genomics analyses	yes
SMT	37°55'55.1"N, 4°52'59.9"W	SMT-19-1	thrum	leaves	population genomics analyses	yes
SMT	37°55'55.1"N, 4°52'59.9"W	SMT-2-1	pin	leaves	population genomics analyses	yes
SMT	37°55'55.1"N, 4°52'59.9"W	SMT-22-1	pin	leaves	population genomics analyses	yes
SMT	37°55'55.1"N, 4°52'59.9"W	SMT-25-1	thrum	leaves	population genomics analyses	yes
SMT	37°55'55.1"N, 4°52'59.9"W	SMT-27-3	pin	leaves	population genomics analyses	yes
SMT	37°55'55.1"N, 4°52'59.9"W	SMT-34-1	pin	leaves	population genomics analyses	yes
SMT	37°55'55.1"N, 4°52'59.9"W	SMT-35-1	thrum	leaves	population genomics analyses	yes
SMT	37°55'55.1"N, 4°52'59.9"W	SMT-45-2	thrum	leaves	population genomics analyses	yes
SMT	37°55'55.1"N, 4°52'59.9"W	SMT-46-1	pin	leaves	population genomics analyses	yes
SMT	37°55'55.1"N, 4°52'59.9"W	SMT-48-4	pin	leaves	population genomics analyses	yes
SMT	37°55'55.1"N, 4°52'59.9"W	SMT-49-1	thrum	leaves	population genomics analyses	yes
SMT	37°55'55.1"N, 4°52'59.9"W	SMT-5-2	thrum	leaves	population genomics analyses	yes
SMT	37°55'55.1"N, 4°52'59.9"W	SMT-7-4	thrum	leaves	population genomics analyses	yes
SMT	37°55'55.1"N, 4°52'59.9"W	SMT-8-1	thrum	leaves	population genomics analyses	yes
SMT	37°55'55.1"N, 4°52'59.9"W	SMT-9-4	thrum	leaves	population genomics analyses	yes
CL	37°33'50.5"N, 3°53'22.9"W	CL-75-2	pin	leaves	population genomics analyses	yes
CL	37°33'50.5"N, 3°53'22.9"W	CL-105-1	thrum	leaves	population genomics analyses	yes
CL	37°33'50.5"N, 3°53'22.9"W	CL-35-2	thrum	leaves	population genomics analyses	yes
CL	37°33'50.5"N, 3°53'22.9"W	CL-8-1	pin	leaves	population genomics analyses	yes
CL	37°33'50.5"N, 3°53'22.9"W	CL-105-2	pin	leaves	population genomics analyses	yes
CL	37°33'50.5"N, 3°53'22.9"W	CL-117-2	thrum	leaves	population genomics analyses	yes
CL	37°33'50.5"N, 3°53'22.9"W	CL-1-1	thrum	leaves	population genomics analyses	yes
CL	37°33'50.5"N, 3°53'22.9"W	CL-20-1	pin	leaves	population genomics analyses	yes
CL	37°33'50.5"N, 3°53'22.9"W	CL-25-1	thrum	leaves	population genomics analyses	yes
CL	37°33'50.5"N, 3°53'22.9"W	CL-3-1-	thrum	leaves	population genomics analyses	yes
CL	37°33'50.5"N, 3°53'22.9"W	CL-34-1	pin	leaves	population genomics analyses	yes
CL	37°33'50.5"N, 3°53'22.9"W	CL-35-1	pin	leaves	population genomics analyses	yes
CL	37°33'50.5"N, 3°53'22.9"W	CL-50-1	thrum	leaves	population genomics analyses	yes
CL	37°33'50.5"N, 3°53'22.9"W	CL-75-1	thrum	leaves	population genomics analyses	yes
CL	37°33'50.5"N, 3°53'22.9"W	CL-79-1	pin	leaves	population genomics analyses	yes
CL	37°33'50.5"N, 3°53'22.9"W	CL-92-1	thrum	leaves	population genomics analyses	yes
CL	37°33'50.5"N, 3°53'22.9"W	CL-99-1	pin	leaves	population genomics analyses	yes

### Sheet: Table_S8
blast	slinked_gene_id	score	E-value	identities_percentage	gaps_percentage	paralog_id_matched_isoforms	paralog_gene_id	chr_paralog_gene_id	start_paralog_gene_id	end_paralog_gene_id	reciprocal_match_score	reciprocal_match_E-value
blastp	liteg52183	44.3	2e-05	29	22	LITEM00000123435	LITEG00000045475	LG9	1157572	1159020	40	0.0005
blastp	liteg52183	43.9	3e-05	30	23	LITEM00000097662	LITEG00000036105	LG7	4390267	4403051	42	0.0002
blastp	liteg52183	40.8	0.0005	28	20	LITEM00000041336	LITEG00000015040	LG3	27507372	27508727	39.7	0.002
blastp	liteg52183	39.3	0.001	29	22	LITEM00000142046	LITEG00000052608	LG10	41948930	41952323	35	0.034
blastp	indelg1	no_sig_match	NA	NA	NA	NA	NA	NA	NA	NA	NA	NA
blastp	indegl2	no_sig_match	NA	NA	NA	NA	NA	NA	NA	NA	NA	NA
blastp	LtTSS1	no_sig_match	NA	NA	NA	NA	NA	NA	NA	NA	NA	NA
blastp	liteg52184	44.3	1e-07	57	4	LITEM00000090285	LITEG00000033413	LG6	66579253	66582891	no_reciprocal_match	no_reciprocal_match
blastp	liteg52184	44.3	1e-07	57	4	LITEM00000035146,LITEM00000035145	LITEG00000013062	LG3	11705893	11709558	no_reciprocal_match	no_reciprocal_match
blastp	liteg52184	39.7	5e-06	55	10	LITEM00000015572,LITEM00000015571	LITEG00000005929	LG1	66434164	66441777	39.7	5e-06
blastp	liteg52184	37	6e-05	63	9	LITEM00000073154,LITEM00000073153	LITEG00000027008	LG5	44926021	44929307	37	5e-05
blastp	liteg52184	36.2	0.0001	54	10	LITEM00000104404	LITEG00000038474	LG7	34748717	34748941	no_reciprocal_match	no_reciprocal_match
blastp	liteg52184	35.8	0.0002	48	9	LITEM00000131747	LITEG00000048770	LG9	52902569	52903086	35.8	0.0002
blastp	liteg52184	35.4	0.0002	51	5	LITEM00000090286,LITEM00000090284,LITEM00000090283,LITEM00000090281	LITEG00000033413	LG6	66579253	66582891	no_reciprocal_match	no_reciprocal_match
blastp	liteg52184	35.4	0.0002	51	5	LITEM00000051341	LITEG00000018791	LG4	3117276	3121370	no_reciprocal_match	no_reciprocal_match
blastp	liteg52184	35.4	0.0003	51	5	LITEM00000090282	LITEG00000033413	LG6	66579253	66582891	no_reciprocal_match	no_reciprocal_match
blastp	liteg52184	35	0.0004	51	5	LITEM00000035144	LITEG00000013062	LG3	11705893	11709558	no_reciprocal_match	no_reciprocal_match
blastp	liteg52184	33.5	0.002	48	9	LITEM00000116146	LITEG00000042774	LG8	21371026	21371297	no_reciprocal_match	no_reciprocal_match
blastp	liteg52184	33.1	0.003	43	7	LITEM00000009395,LITEM00000009074,LITEM00000009073,LITEM00000009071	LITEG00000003639	LG1	33059418	33059695	no_reciprocal_match	no_reciprocal_match
blastp	liteg52185	1051	0	100	0	LITEM00000016560	LITEG00000006240	LG1	69087750	69089714	1051	0
blastp	liteg52185	1030	0	99	0	LITEM00000068243	LITEG00000025072	LG5	10088076	10090833	1030	0
blastp	liteg52185	1025	0	97	0	LITEM00000004167	LITEG00000001622	LG1	5214609	5217376	1025	0
blastp	liteg52185	1021	0	97	0	LITEM00000111046	LITEG00000040904	LG7	62703546	62705504	1021	0
blastp	liteg52185	1016	0	97	0	LITEM00000055565	LITEG00000020574	LG4	38300557	38302528	1016	0
blastp	liteg52185	1016	0	97	0	LITEM00000096136	LITEG00000035566	LG6	93395593	93398347	1016	0
blastp	liteg52185	1007	0	97	0	LITEM00000091664	LITEG00000033968	LG6	78711942	78714692	1007	0
blastp	liteg52185	1006	0	97	0	LITEM00000083233	LITEG00000030514	LG6	12301038	12303802	1006	0
blastp	liteg52185	949	0	96	0	LITEM00000135830	LITEG00000050337	LG10	13081491	13084234	949	0
blastp	liteg52185	946	0	92	0	LITEM00000090039	LITEG00000033315	LG6	64345683	64347743	913	0
blastp	LtWDR-44	979	0	63	5	LITEM00000004158,LITEM00000004157,LITEM00000004155,LITEM00000004156	LITEG00000001616	LG1	5166561	5173043	1038	0
blastp	LtWDR-44	356	3e-109	38	15	LITEM00000018477,LITEM00000018476	LITEG00000006903	LG2	1596347	1600396	no_reciprocal_match	no_reciprocal_match
blastp	LtWDR-44	89	2e-18	27	10	LITEM00000021972	LITEG00000008230	LG2	18846681	18849358	no_reciprocal_match	no_reciprocal_match
blastp	LtWDR-44	89	2e-18	27	10	LITEM00000010903	LITEG00000004267	LG1	44814395	44817051	no_reciprocal_match	no_reciprocal_match
blastp	LtWDR-44	68.2	5e-11	30	2	LITEM00000005885	LITEG00000002306	LG1	10460137	10465452	no_reciprocal_match	no_reciprocal_match
blastp	LtWDR-44	54.7	7e-07	28	2	LITEM00000024168	LITEG00000009121	LG2	39848965	39850927	no_reciprocal_match	no_reciprocal_match
blastp	LtWDR-44	53.5	2e-06	24	27	LITEM00000019339,LITEM00000019338,LITEM00000019337,LITEM00000019336	LITEG00000007174	LG2	3749780	3755366	no_reciprocal_match	no_reciprocal_match
blastp	LtWDR-44	52	5e-06	30	4	LITEM00000003649,LITEM00000003647,LITEM00000003648,LITEM00000003646	LITEG00000001435	LG1	4082645	4087213	no_reciprocal_match	no_reciprocal_match
blastp	LtWDR-44	51.6	9e-06	30	2	LITEM00000004338,LITEM00000004335,LITEM00000004337,LITEM00000004336,LITEM00000004339,LITEM00000004342,LITEM00000004341	LITEG00000001696	LG1	5768680	5776483	no_reciprocal_match	no_reciprocal_match
blastp	LtWDR-44	46.6	0.0002	28	8	LITEM00000005518,LITEM00000005516	LITEG00000002195	LG1	9434238	9437288	no_reciprocal_match	no_reciprocal_match
blastp	liteg52187	no_sig_match	NA	NA	NA	NA	NA	NA	NA	NA	NA	NA
blastp	liteg52188	239	6e-75	60	17	LITEM00000128436	LITEG00000047471	LG9	34096236	34098661	242	3e-76
blastp	liteg52188	198	3e-58	32	9	LITEM00000080057,LITEM00000080056,LITEM00000080058	LITEG00000029357	LG6	4432985	4434229	219	2e-67
blastp	liteg52188	194	6e-57	35	9	LITEM00000119209,LITEM00000119208,LITEM00000119210	LITEG00000044007	LG8	41316749	41317987	218	1e-66
blastp	liteg52188	194	3e-56	35	9	LITEM00000119423	LITEG00000044084	LG8	41906844	41908540	215	2e-65
blastp	liteg52188	151	7e-40	32	2	LITEM00000064655	LITEG00000023832	LG4	80578127	80580530	no_reciprocal_match	no_reciprocal_match
blastp	liteg52188	150	9e-40	31	4	LITEM00000023799,LITEM00000023800,LITEM00000023801	LITEG00000008937	LG2	36007614	36009368	no_reciprocal_match	no_reciprocal_match
blastp	liteg52188	147	5e-39	32	5	LITEM00000073341,LITEM00000073340,LITEM00000073342	LITEG00000027083	LG5	46051637	46053001	no_reciprocal_match	no_reciprocal_match
blastp	liteg52188	147	9e-39	32	5	LITEM00000073322,LITEM00000073323,LITEM00000073324	LITEG00000027079	LG5	45931329	45932693	no_reciprocal_match	no_reciprocal_match

### Sheet: Table_S9
blast	S-linked_gene	reference_db_phytozome	gene_id	gene_chr	gene_start	gene_end	score	E-value	reciprocal_match_score	reciprocal_match_E-value
blastp	LtTSS1	Mesculenta_v8_1|671|v8.1	Manes.15G075000	Chr15	5679446	5680882	38.5	0.007	42	0.0005
blastp	LITEG00000052183	Mesculenta_v8_1|671|v8.1	Manes.07G006300	Chr07	818723	819306	75.1	5e-17	97.4	1e-25
blastp	LtWDR-44	Mesculenta_v8_1|671|v8.1	Manes.15G085300	Chr15	6556671	6563836	921	0	1010	0
blastp	LtWDR-44	Mesculenta_v8_1|671|v8.1	Manes.03G113400	Chr03	23774776	23784656	915	0	982	0
blastp	LtWDR-44	Mesculenta_v8_1|671|v8.1	Manes.09G089100	Chr09	26999233	27002480	474	2e-152	499	2e-162
blastp	LtWDR-44	Mesculenta_v8_1|671|v8.1	Manes.08G081600	Chr08	22178972	22182978	382	1e-117	404	5e-126
blastp	LtWDR-44	Mesculenta_v8_1|671|v8.1	Manes.01G244100	Chr01	40484882	40491081	374	2e-116	374	2e-116
blastp	LtWDR-44	Mesculenta_v8_1|671|v8.1	Manes.05G020700	Chr05	1858295	1863806	372	2e-115	375	6e-117
blastp	LtWDR-44	Mesculenta_v8_1|671|v8.1	Manes.05G192200	Chr05	31502873	31508386	330	6e-100	340	3e-104
blastp	LtWDR-44	Mesculenta_v8_1|671|v8.1	Manes.01G039500	Chr01	7049201	7054689	310	2e-92	363	4e-112
blastp	LtWDR-44	Mesculenta_v8_1|671|v8.1	Manes.12G119800	Chr12	32380550	32383160	79.7	3e-15	80.1	7e-16
blastp	LITEG00000052188	Mesculenta_v8_1|671|v8.1	Manes.05G074100	Chr05	6099818	6102070	560	0	608	0
blastp	LITEG00000052188	Mesculenta_v8_1|671|v8.1	Manes.13G038100	Chr13	4900802	4904213	198	4e-58	212	4e-64
blastp	LITEG00000052188	Mesculenta_v8_1|671|v8.1	Manes.11G115100	Chr11	27117131	27123014	162	2e-44	171	2e-48
blastp	LITEG00000052188	Mesculenta_v8_1|671|v8.1	Manes.01G247400	Chr01	40749314	40750895	164	3e-44	186	3e-53
blastp	LITEG00000052188	Mesculenta_v8_1|671|v8.1	Manes.03G056000	Chr03	5460255	5461485	154	1e-41	156	4e-43
blastp	LITEG00000052188	Mesculenta_v8_1|671|v8.1	Manes.09G039700	Chr09	7301495	7308826	152	9e-41	162	6e-45
blastp	LITEG00000052188	Mesculenta_v8_1|671|v8.1	Manes.18G099000	Chr18	9113029	9116931	149	5e-39	155	6e-42
blastp	LITEG00000052188	Mesculenta_v8_1|671|v8.1	Manes.12G158600	Chr12	36619523	36621308	139	3e-36	144	7e-39
blastp	LITEG00000052188	Mesculenta_v8_1|671|v8.1	Manes.10G119200	Chr10	28416234	28419719	134	3e-34	162	6e-45
blastp	LITEG00000052188	Mesculenta_v8_1|671|v8.1	Manes.18G104900	Chr18	10183674	10187869	130	7e-33	132	3e-34
blastp	LITEG00000052184	no_sig_match	NA	NA	NA	NA	NA	NA	NA	NA
blastp	LITEG00000052185	no_sig_match	NA	NA	NA	NA	NA	NA	NA	NA
blastp	INDELG00000000001	no_sig_match	NA	NA	NA	NA	NA	NA	NA	NA
blastp	INDELG00000000002	no_sig_match	NA	NA	NA	NA	NA	NA	NA	NA
blastp	LITEG00000052187	no_sig_match	NA	NA	NA	NA	NA	NA	NA	NA
blastp	LtTSS1	Ptrichocarpa_v4_1|533|v4.1	Potri.011G135700	Chr11	16813414	16815679	39.3	0.005	39.3	0.003
blastp	LITEG00000052183	Ptrichocarpa_v4_1|533|v4.1	Potri.001G266500	Chr01	28129384	28131118	75.1	5e-17	95.9	3e-25
blastp	LITEG00000052183	Ptrichocarpa_v4_1|533|v4.1	Potri.001G456100	Chr01	48238251	48240185	48.9	5e-07	53.1	2e-08
blastp	LITEG00000052183	Ptrichocarpa_v4_1|533|v4.1	Potri.011G146000	Chr11	17452589	17454656	40.8	0.0004	44.7	2e-05
blastp	LtWDR-44	Ptrichocarpa_v4_1|533|v4.1	Potri.011G122500	Chr11	15280523	15289727	937	0	1007	0
blastp	LtWDR-44	Ptrichocarpa_v4_1|533|v4.1	Potri.001G403400	Chr01	42922751	42930814	923	0	1010	0
blastp	LtWDR-44	Ptrichocarpa_v4_1|533|v4.1	Potri.006G084600	Chr06	6306904	6311343	473	6e-152	497	4e-161
blastp	LtWDR-44	Ptrichocarpa_v4_1|533|v4.1	Potri.002G174100	Chr02	13407769	13413148	393	1e-123	397	3e-125
blastp	LtWDR-44	Ptrichocarpa_v4_1|533|v4.1	Potri.003G144400	Chr03	15953539	15958030	361	2e-111	368	5e-114
blastp	LtWDR-44	Ptrichocarpa_v4_1|533|v4.1	Potri.001G086600	Chr01	6885952	6890719	357	1e-109	366	2e-113
blastp	LtWDR-44	Ptrichocarpa_v4_1|533|v4.1	Potri.015G009700	Chr15	640072	645385	341	3e-104	345	9e-106
blastp	LtWDR-44	Ptrichocarpa_v4_1|533|v4.1	Potri.012G018200	Chr12	1972831	1978163	313	8e-94	331	3e-100
blastp	LtWDR-44	Ptrichocarpa_v4_1|533|v4.1	Potri.007G110500	Chr07	13221085	13226405	291	2e-86	296	2e-88
blastp	LtWDR-44	Ptrichocarpa_v4_1|533|v4.1	Potri.005G057600	Chr05	3618816	362432	284	2e-83	285	5e-84
blastp	LITEG00000052188	Ptrichocarpa_v4_1|533|v4.1	Potri.002G220000	Chr02	20140001	20141845	535	0	592	0
blastp	LITEG00000052188	Ptrichocarpa_v4_1|533|v4.1	Potri.005G191100	Chr05	19846021	19848980	193	5e-56	206	5e-62
blastp	LITEG00000052188	Ptrichocarpa_v4_1|533|v4.1	Potri.014G096802	Chr02	12995329	12997576	170	1e-46	186	3e-53
blastp	LITEG00000052188	Ptrichocarpa_v4_1|533|v4.1	Potri.006G218100	Chr06	22331351	22334266	161	8e-44	164	1e-45
blastp	LITEG00000052188	Ptrichocarpa_v4_1|533|v4.1	Potri.002G230900	Chr02	22244586	22247082	152	7e-41	165	3e-46
blastp	LITEG00000052188	Ptrichocarpa_v4_1|533|v4.1	Potri.013G115500	Chr13	12402308	12406942	145	1e-36	156	4e-41
blastp	LITEG00000052188	Ptrichocarpa_v4_1|533|v4.1	Potri.002G245100	Chr02	23636983	23640159	133	6e-34	135	1e-35
blastp	LITEG00000052188	Ptrichocarpa_v4_1|533|v4.1	Potri.004G223200	Chr04	22784857	22786710	132	3e-33	157	3e-43
blastp	LITEG00000052188	Ptrichocarpa_v4_1|533|v4.1	Potri.015G141700	Chr15	14793117	14794509	132	4e-33	135	5e-35

### Sheet: Table_S10
sample_ID	morph	p10	m10	scaffold_N50	L50_tot	min_scaf_L50_tot	effective_coverage_median	assembly_size	est_genome_size	hetdist
STM-21-2	thrum	42.8235	23.5384	80702	1073	90000	24.1663	437801162	650493000	212
STM-30-1	thrum	58.5294	25.247	139968	518	160000	22.4174	425036565	663164000	194
STM-50-1	thrum	60.2059	15.5481	111376	975	120000	37.2382	534978380	639943000	300
STM-18-3	thrum	178.088	16.7389	157491	557	170000	28.0475	514042692	643490000	228
STM-27-3	pin	53.6176	18.9835	138484	683	150000	32.6348	507567797	653803000	222
STM-9-2	pin	101.794	15.8361	138566	704	150000	30.2638	521647639	647145000	242
STM-29-3	pin	29.7941	27.1833	79299	1219	80000	20.7655	419974087	635750000	181
CL-8-1	pin	47.5882	18.2778	139306	685	150000	33.3505	509823628	656192000	251
CL-34-1	pin	38.2941	17.9348	91880	1074	100000	31.0233	498698479	668540000	226
